# Sphingosine induction of the *Pseudomonas aeruginosa* hemolytic phospholipase C/sphingomyelinase, PlcH

**DOI:** 10.1101/2023.11.06.565848

**Authors:** Jacob R. Mackinder, Lauren A. Hinkel, Kristin Schutz, Korin Eckstrom, Kira Fisher, Matthew J. Wargo

**Affiliations:** Department of Microbiology and Molecular Genetics, Larner College of Medicine, University of Vermont; Cellular, Molecular, and Biomedical Sciences Graduate Program, University of Vermont

**Keywords:** sphingolipid, lipid, pathogenesis, virulence, transcription regulation

## Abstract

The hemolytic phospholipase C, PlcH, is an important virulence factor for *Pseudomonas aeruginosa*. PlcH preferentially hydrolyzes sphingomyelin and phosphatidylcholine and this hydrolysis activity can drives tissue damage, inflammation, and interferes with the oxidative burst of immune cells. Among other contributors, transcription of *plcH* was previously shown to be induced by phosphate starvation via PhoB and by the choline metabolite, glycine betaine, via GbdR. Here, we show that sphingosine can induce *plcH* transcription and resultant secreted PlcH enzyme activity. This induction is dependent on the sphingosine-sensing transcription regulator SphR. The SphR induction of *plcH* occurs from the promoter for the gene upstream of *plcH* that encodes the neutral ceramidase, CerN, and transcriptional read-through of the *cerN* transcription terminator. Evidence for these conclusions come from mutation of the SphR binding site in the *cerN* promoter, mutation of the *cerN* terminator, enhancement of *cerN* termination by adding the *rrnB* terminator, and RT-PCR showing that the intergenic region between *cerN* and *plcH* is made as RNA during sphingosine, but not choline, induction. We also observe that, like glycine betaine induction, sphingosine induction of *plcH* is under catabolite repression control, which likely explains why such induction was not seen in other studies using sphingosine in rich media. The addition of sphingosine as a novel inducer for PlcH points to regulation of *plcH* transcription as a site for integration of multiple host-derived signals.
