## Supplementary material for "Sphingosine induction of the *Pseudomonas aeruginosa* hemolytic phospholipase C/sphingomyelinase, PlcH": DataSet 2

### Sheet: Primers
Supp Table 2: Primers used in this study
Primer #	Use	Sequence (5'-3')
SphR binding site mutations in the cerN promoter
2813	upstream homology	CGTTGTAAAACGACGGCCAGTGCCACGCCAGTCTGCTAAGGTTTC
2815	upstream homology	GGGTGAGCGCCAATATTCCTGCATGGACGGCAAG
2816	downstream homology	CCATGCAGGAATATTGGCGCTCACCCCCTTCCTGTCCGCTACG
2814	downstream homology	GACCATGATTACGAATTCGAGCTCGATAGGAGGCGTAGCCCTTGT
2817	Verification PCR	GCGGTGCAGTACATCGACTA
2818	Verification PCR	GGCGACCCTCTTCTTGTTTT
for generation of plcH-nLuc-plcR
2833	upstream homology	TAAAACGACGGCCAGTGCCAGAGGAAAACATCTCGCCCTG
2834	upstream homology	GTCTTCTAAGGTGAACACCATGCGATGGACTCCTCGCTTCA
2835	PAO1 downstream homology	CTTTGCGAGCGTATTCTGGCCTAAGAGGAGTCCATCGCATGAGA
2836	downstream homology	TGATTACGAATTCGAGCTCGCTTGTGCAGGCTCGACATG
2837	PA14 downstream homology	CTTTGCGAGCGTATTCTGGCCTAAGAGGAGTCCATCGATGAGAC
2896	Verification PCR	TTCAGAACTTGGGCGTTTCT
2897	Verification PCR	TCAGGGTTGATAAGGCGTTC
Insertion of rrnB terminator after cerN
2846	upstream homology	TAAAACGACGGCCAGTGCCAATGAAGGCAACAATCCGTTC
2847	upstream homology	CATAAAGTTGGCTGGCGAAT
2848	downstream homology	CTTTCATTCAGCCGACAAGG
2849	downstream homology	TGATTACGAATTCGAGCTCGAGAGTGACGAGGAGCGGTAG
2853	Verification PCR	AGTGGTGAATATCGGCAAGG
2854	Verification PCR	GCCGAAGTAGTGATCGAAGC
RT-PCR primers for operon determination
2850	cerN RT	TATCCGCCATGTGATCTTCA
2851	cerN RT	CCTTGCCGATATTCACCACT
2858	plcH RT	GTGAGTTCGCAGAACCATGA
2859	plcH RT	ATCATCGACTGGTGGTAGGC
2866	cerN-plcHig RT	CCAGCCAACTTTATGACGCA
2867	cerN-plcHig RT	TCGATATGACCTTGAGCGACA

### Sheet: gBlocks
gBlock Name	Sequence
PcerN-Fluc-PplcH-nLuc	TGTAGAggatccAGATTGCTAGCCAGCCCTTGCAGACCGGCTCGACGCTGCCGAACCGACTGGCCGCCGGTGCCTCCCCACGCAGGCGGCCTTTTTTTACCCGCCGGCCTTGCCGTCCATGCAGGATGTCCGGCGCTCACCCCCTTCCTGTCCGCTACGCCCCCCCTCGACGCCGCCACCCTGGCACTACAGTGGCAACCAGGCGAGGCAGGCTCCGGCCCGCTTTCGATGACCACCGTCCCCAGCCCGCCCAGCGGCGGAAAACAAGAAGAGGGTCGCCATGGAGGACGCTAAGAATATCAAGAAGGGTCCAGCACCCTTCTACCCATTGGAGGATGGGACCGCTGGTGAGCAGTTGCACAAAGCCATGAAGCGGTATGCGCTCGTCCCTGGGACCAT…
cerN-wtTerm-nLuc	gactagtctgcaggcatgcaTCCAGCCAAGGTTTCGAGATTCGCCAGCCAACTTTATGACGCATGAAAGTCGTCAAATAAAATGTGATTTAAAACACATGAACAAGTGACCTTTCATTCAGCCGACAAGGGCATGGAACTCTATTTCCATGCCCTTTGTTTTTATCCCGAAAAACTTCTCAAATGGTGTTCACCTTAGAAGACTTTGTAGGTGACTGGCGTCAAACAGCAGGGTATAACTTAGACCAGGTGCTGGAACAGGGGGGTGTTTCATCCCTGTTTCAGAACTTGGGCGTTTCTGTCACCCCAATTCAACGCATCGTGTTATCCGGAGAAAACGGTCTGAAGATTGACATCCACGTAATTATTCCATATGAAGGATTGAGTGGTGATCAAATGG…
cerN-mutTerm-nLuc	gactagtctgcaggcatgcaTCCAGCCAAGGTTTCGAGATTCGCCAGCCAACTTTATGACGCATGAAAGTCGTCAAATAAAATGTGATTTAAAACACATGAACAAGTGACCTTTCATTCAGCCGACAAGGGCATGGAACTCTATGTTTTTATCCCGAAAAACTTCTCAAATGGTGTTCACCTTAGAAGACTTTGTAGGTGACTGGCGTCAAACAGCAGGGTATAACTTAGACCAGGTGCTGGAACAGGGGGGTGTTTCATCCCTGTTTCAGAACTTGGGCGTTTCTGTCACCCCAATTCAACGCATCGTGTTATCCGGAGAAAACGGTCTGAAGATTGACATCCACGTAATTATTCCATATGAAGGATTGAGTGGTGATCAAATGGGTCAAATTGAGAA…
gBlock-nLuc-untagged	ATGGTGTTCACCTTAGAAGACTTTGTAGGTGACTGGCGTCAAACAGCAGGGTATAACTTAGACCAGGTGCTGGAACAGGGGGGTGTTTCATCCCTGTTTCAGAACTTGGGCGTTTCTGTCACCCCAATTCAACGCATCGTGTTATCCGGAGAAAACGGTCTGAAGATTGACATCCACGTAATTATTCCATATGAAGGATTGAGTGGTGATCAAATGGGTCAAATTGAGAAGATTTTCAAGGTGGTTTACCCAGTTGATGACCATCACTTCAAGGTGATCCTTCATTACGGGACATTGGTCATCGACGGGGTCACCCCCAACATGATTGACTATTTCGGGCGTCCATACGAGGGCATTGCGGTCTTTGACGGTAAAAAAATCACTGTTACCGGGACACTT…
rrnB T1	ATTCGCCAGCCAACTTTATGTGCGAGAGTAGGGGACTGCCAGGCATCAAATAAAACGAAAGGCTCAGTCGAAAGACTGGGCCTTTCGTTTTATCTGTTGTTTGTCGGTGAACGCTCTCCTGAGTAGGACAAATCCGCCGGGAGCGGATTTGAACGCTTTCATTCAGCCGACAAGG
